# An Alternative, Cas12a-based CRISPR Interference System for Mycobacteria

**DOI:** 10.1101/2021.01.25.427309

**Authors:** Neil Fleck, Christoph Grundner

## Abstract

The introduction of CRISPR interference (CRISPRi) has made gene repression in mycobacteria much more efficient, but technical challenges of the prototypical Cas9-based platform, for example in multigene regulation, remain. Here, we introduce an alternative CRSPRi platform that uses the minimal Cas12a enzyme in combination with synthetic CRISPR arrays. This system is simple, tunable, and can regulate multiple genes simultaneously, providing a new tool to probe higher-order genetic interactions in mycobacteria including *Mycobacterium tuberculosis* (*Mtb*).
