## Supplementary material for "An Alternative, Cas12a-based CRISPR Interference System for Mycobacteria": Figure 2 - Source Data 1

### Sheet: Fig 2b - lux timecourse
Fig 2b - Source data
Smeg lux data
strain	time (hours)	RLU_ind	RLU_ui	SE_ind	SE_ui	kd_ratio	Ratio_std_error
1T	0.5	9804.6	10393.2	77.9584	44.7619	1.06003	0.00958557
3T	0.5	3699.4	4069.4	119.45	117.169	1.10002	0.0475888
3NT	0.5	4642	5194.6	79.6258	129.285	1.11904	0.0338253
6T	0.5	5512.8	6023.8	137.527	79.4923	1.09269	0.0308382
NTA	0.5	7178.8	7379.4	90.4675	53.8972	1.02794	0.0149726
blank_avg_avg	0.5		73.4615		10.7388
1T	4	4841	17056.8	133.657	350.235	3.5234	0.121232
3T	4	1493	8216.4	42.7637	194.956	5.50328	0.20469
3NT	4	5271.8	9616	89.8511	116.65	1.82404	0.038159
6T	4	1912.4	11542.2	83.3649	76.7122	6.03545	0.266136
NTA	4	11540.4	13844.4	57.4698	252.565	1.19965	0.0226861
blank_avg_avg	4		103.154		14.4361
1T	8	2918.4	27211.8	225.487	1142.45	9.32422	0.819913
3T	8	540.8	18589.8	40.8121	248.579	34.3746	2.63453
3NT	8	6964	20474.4	166.131	666.029	2.94003	0.1186
6T	8	668.2	20703	31.3989	775.137	30.9832	1.86155
NTA	8	18470.4	24436.4	814.423	936.366	1.323	0.0772858
blank_avg_avg	8		142.231		15.5503
1T	12	2079.4	34770	140.287	1307.29	16.7212	1.29145
3T	12	596.6	26885.8	62.017	736.185	45.065	4.84434
3NT	12	7411.4	30859.8	407.22	1269.14	4.16383	0.285771
6T	12	624	28026.8	66.1579	1171.56	44.9147	5.11872
NTA	12	24583.6	32778.4	737.876	1407.22	1.33334	0.0698449
blank_avg_avg	12		204.769		20.29
1T	16	1598.4	40016.2	98.6268	1301.5	25.0352	1.74622
3T	16	703.6	31036.8	70.8838	1096.4	44.1114	4.70926
3NT	16	7381.4	37430	323.601	1721.71	5.07085	0.32222
6T	16	753.4	31607.2	81.2681	1422.48	41.9527	4.90346
NTA	16	30370.4	38501.6	1148.77	1170.33	1.26773	0.0615175
blank_avg_avg	16		249.231		27.2818
Statistical analysis info
6 biological replicates per sample
SE = standard error, calculated as STDEV.P(RLU_datapoints)/SQRT(number of datapoints)
kd_ratio calculated as (RLU_ui/RLU_ind)
Ratio_std_error caluclated as: SQRT(((SE_ind/RLU_ind)^2 + (SE_ui/RLU_ui)^2))*(RLU_ind/RLU_ui)

### Sheet: Fig 2c - dose reponse
Fig 2c - Source data
ABSOLUTE RLU
dose	NTA RLU avg	NTA std_error	3t RLU avg	3t std_error
111.111	28357.3	2460.58	539.667	86.9742
37.037	27893.3	1892.88	610.667	29.0377
12.3457	29294.7	2484.18	577.333	23.6471
4.11523	30776	2195.59	686.667	86.1063
1.37174	35220.7	2577.91	3341.33	512.353
0.457247	35485.7	2610.87	20750.7	1289.1
0.152416	34520	1422.76	26805	894.231
0	33630.7	1824.39	28111.3	959.923
RELATIVE
dose	NTA RLU avg	NTA std_error	3t RLU avg	3t std_error
111.111	0.843199	0.0731647	0.0191975	0.00309392
37.037	0.829402	0.0562842	0.0217231	0.00103295
12.3457	0.87107	0.0738665	0.0205374	0.000841194
4.11523	0.915117	0.0652854	0.0244267	0.00306305
1.37174	1.04728	0.0766535	0.118861	0.0182258
0.457247	1.05516	0.0776335	0.73816	0.0458571
0.152416	1.02644	0.0423054	0.95353	0.0318103
0	1	0.0542479	1	0.0341472
Statistical analysis info
3 biological replicates per sample
STD_ERROR calculated as STDEV.P(data array)/sqrt(number of datapoints)

### Sheet: Fig 2d - auxotroph
Fig 2d - Source data
sample	T+0 avg RLU	T+12 avg RLU	T+0 std_error	T+12 std_error
NTA	3567.4	10292.4	121.565	1280.67
NTA + P	3661.2	8729	178.623	1020.87
NTA + W	2764	10251.2	287.574	1117.92
NTA + W/P	3429.5	9080.3	136.62	765.35
Aux	5141.2	1450.8	536.642	286.67
Aux + P	4439.4	1372.2	534.864	342.493
Aux + W	2595.4	1172.2	227.511	97.319
Aux + W/P	3345.1	8292.5	331.882	1046.4
Statistical analysis info
5 biological replicates per sample
STD_ERROR calculated as STDEV.P(data array)/sqrt(number of datapoints)
