## Supplementary material for "An Alternative, Cas12a-based CRISPR Interference System for Mycobacteria": Figure 3 - Source Data 1

### Sheet: Fig 3a - lux timecourse
Fig 3a - Source data
MTB lux data
strain name	time (days)	RLU_ind	RLU_ui	SE_ind	SE_ui	kd_ratio	Ratio_std_error
1T	0	24035	24673.8	1114.04	477.197	1.02658	0.0515584
3T	0	22847.5	23128.8	1227.65	972.731	1.01231	0.0690746
3NT	0	13301.2	13213.8	997.104	710.76	0.993422	0.0916578
6T	0	22367.5	23507.5	1285.07	1054.68	1.05097	0.0766106
NTA	0	21256.2	21577.5	1284.37	890.312	1.01511	0.074273
1T	1	24212.5	100866	572.467	2383.4	4.16588	0.139252
3T	1	10593.8	94360	722.49	1028.9	8.90714	0.615179
3NT	1	45416.2	69157.5	968.771	570.049	1.52275	0.0348224
6T	1	11538.8	97252.5	221.821	1030.35	8.42834	0.185003
NTA	1	91628.8	95130	1081.23	3093.97	1.03821	0.0359201
1T	2	14231.2	140685	285.512	4949.76	9.88564	0.400382
3T	2	4535	126180	320.566	8147.3	27.8236	2.66378
3NT	2	84091.2	118130	1857.66	6671.94	1.40478	0.0851948
6T	2	4488.75	126612	468.927	7275.4	28.2066	3.36301
NTA	2	132342	136874	6381.89	8707.91	1.03424	0.0825638
1T	3	7586.25	122166	1182.33	35735.4	16.1036	5.33744
3T	3	3228.75	105719	397.105	27389.9	32.7429	9.39045
3NT	3	108211	137579	12107.1	27177.8	1.27139	0.288641
6T	3	3207.5	121792	127.009	26319.8	37.9712	8.34231
NTA	3	151144	148729	19971.9	22375.5	0.984022	0.197036
1T	4	5025	143974	1070.13	23705.9	28.6515	7.71272
3T	4	3092.5	120051	916.737	14863.1	38.8201	12.4711
3NT	4	159962	123322	10106.2	13867.8	0.770946	0.0994396
6T	4	2793.75	116319	790.628	9810.45	41.6353	12.2949
NTA	4	133464	163639	32438	42672.2	1.22609	0.437069
1T	5	5841.25	161545	770.23	11321.9	27.6559	4.12983
3T	5	3671.25	143375	450.089	12745	39.0535	5.91403
3NT	5	181792	137005	18491.5	16037.5	0.753634	0.116871
6T	5	3173.75	143528	552.238	11827	45.2233	8.70673
NTA	5	140434	143338	25153.5	19540.6	1.02068	0.229746
Statistical analysis info
6 biological replicates for each strain
SE = standard error, calculated as STDEV.P(RLU_datapoints)/SQRT(number of datapoints)
Ratio_std_error caluclated as: SQRT(((SE_ind/RLU_ind)^2 + (SE_ui/RLU_ui)^2))*(RLU_ind/RLU_ui)
kd_ratio calculated as (RLU_ui/RLU_ind)

### Sheet: Fig 3b - washout
Fig 3b - Source data
Washout data
RAW AVG RLU	T-4	T+0	T+1	T+2	T+3	T+4			STDEV RAW RLU	T-4	T+0	T+1	T+2	T+3	T+4
NTA ind	5718.75	115745	9951.25	18710	39318.8	133134			NTA ind	795.694	3960.5	791.986	1178.57	1508.13	4774.53
NTA ui		146969	11586.2	19775	45433.8	185406			NTA ui	571.789	7792.95	567.642	1099.95	1584.98	2295
3c ind	8076.25	4321.25	587.5	476.25	1156.25	3857.5			3c ind	371.591	277.925	101.52	165.544	73.8559	287.239
3c ui			570	2033.75	22735	162254			3c ui			300.77	266.373	681.524	982.308
RATIO RLU	T-4	T+0	T+1	T+2	T+3	T+4			STDEV RLU RATIO	T-4	T+0	T+1	T+2	T+3	T+4
NTA ind	1	1	1	1	1	1			NTA ind	0.196771	0.0483908	0.112552	0.0890833	0.0542444	0.0507175
NTA ui			0.858884	0.946144	0.865408	0.718065			NTA ui			0.0802692	0.0795091	0.0448698	0.0272425
3c ind	0.708095	26.7851	16.9383	39.2861	34.0054	34.513			3c ind	0.10377	1.95134	3.22245	13.8782	2.53364	2.85245
3c ui			17.4583	9.19975	1.72944	0.820528			3c ui			9.31637	1.33706	0.0841908	0.0298427
Statistical analysis info
6 biological replicates for each strain
STDEV calculated as STDEV.P(data array)
Ratio_std_dev caluclated as: SQRT(((SD_ind/RLU_ind)^2 + (SE_ui/RLU_ui)^2))*(RLU_ind/RLU_ui)
kd_ratio calculated as (RLU_/RLU_ind)

### Sheet: Fig 3c - qRT-PCR
Fig 3c - Source data
qRT data
array	primers	fold change	std_error +	std_error -	pvalue
5x -ATc	pknH	1	0.139738	0.162437	1
5x -ATc	fadD2	1	0.144317	0.168657	1
5x -ATc	amiC	1	0.135597	0.156867	1
5x -ATc	luxD	1	0.139123	0.161606	1
5x -ATc	Rv0147	1	0.176027	0.213633	1
5x -ATc	Rv0015c	1	0.18989	0.2344	1
5x +ATc	pknH	0.285051	0.0557694	0.0693344	9.34561e-06
5x +ATc	fadD2	0.163687	0.0272147	0.0326418	1.28552e-07
5x +ATc	amiC	0.194853	0.0280089	0.0327109	1.09855e-07
5x +ATc	luxD	0.0717382	0.00769541	0.0086201	3.1958e-10
5x +ATc	Rv0147	0.352024	0.050221	0.058578	2.56801e-05
5x +ATc	Rv0015c	0.952779	0.127565	0.147284	0.735457
NTA +ATc	pknH	0.896288	0.134407	0.158118	0.41189
NTA +ATc	fadD2	0.869075	0.119786	0.138936	0.284956
NTA +ATc	amiC	0.878958	0.136637	0.161787	0.340163
NTA +ATc	luxD	0.801283	0.116334	0.136092	0.107319
NTA +ATc	Rv0147	0.918226	0.141741	0.167615	0.576748
NTA +ATc	Rv0015c	1.05931	0.201599	0.248984	0.734778
Statistical analysis info
12 replicates per sample
ΔΔCt and ΔΔCt_std_dev values were auto-generated in QuantStudio Design and Anaylsis Software using sigH as the reference for each sample
fold change calculated as 2^(-ΔΔCt)
p-value was calucated as (TDIST(T-test value),10,2)
T-test value calculated as (ΔΔCt_ref-ΔΔCt_samp)/SQRT((((ΔCt_Std_dev_ref)^2/(number replicates)+(ΔCt_Std_dev_samp^2/(number replicates)))
